# In vivo CRISPRi screen identified lncRNA portfolio crucial for cutaneous squamous cell carcinoma tumor growth

**DOI:** 10.1101/2024.10.16.618774

**Authors:** Gyuhyeon Kim, Zurab Siprashvili, Xue Yang, Jordan M. Meyers, Andrew Ji, Paul A. Khavari, Luca Ducoli

## Abstract

Cutaneous squamous cell carcinoma (cSCC) accounts for 20% of all skin cancer deaths globally, making it the second-highest subtype of skin cancer. The prevalence of cSCC in humans, as well as the poor capacity for an efficient prognosis, highlights the need to uncover alternative actors and mechanisms at the foundation of skin cancer development. Significant advances have been made to better understand some key factors in cSCC progression. However, little is known about the role of noncoding RNAs, particularly of a specific category called long noncoding RNA (lncRNA). By performing pseudobulk analysis of single-cell sequencing data from normal and cSCC human skin tissues, we determined a global portfolio of lncRNAs specifically expressed in keratinocyte subpopulations. Integration of CRISPR interference screens in vitro and the xenograft model identified several lncRNAs impacting the growth of cSCC cancer lines both in vitro and in vivo. Among these, we further validated LINC00704 and LINC01116 as proliferation-regulating lncRNAs in cSCC lines and potential biomarkers of cSCC progression. Taken together, our study provides a comprehensive signature of lncRNAs with roles in regulating cSCC progression.
