## Supplementary Table 1 for "In vivo CRISPRi screen identified lncRNA portfolio crucial for cutaneous squamous cell carcinoma tumor growth"

### Sheet: Sheet1
Supplementary Table 1: lncRNA differentially expressed according to pseudobulk analysis
			Normalized counts
Gene ID	Gene Name	FANTOM CATGene Class	Basal	Cycling	Differentiating	TSK
CATG00000000167	CATG00000000167.1	lncRNA_intergenic	2.84367	2.30971	11.6842	1.65239
CATG00000000425	CATG00000000425.1	lncRNA_intergenic	2.2566	1.99202	8.4125	0.119584
CATG00000001273	CATG00000001273.1	lncRNA_divergent	5.38969	3.19453	25.1841	5.41875
CATG00000002121	CATG00000002121.1	lncRNA_antisense	0.301308	2.67291	1.82026	15.1419
CATG00000004813	CATG00000004813.1	lncRNA_intergenic	2.11096	1.18013	0.179166	0.645636
CATG00000008692	CATG00000008692.1	lncRNA_sense_intronic	94.6223	66.081	169.489	72.2316
CATG00000008694	CATG00000008694.1	lncRNA_sense_intronic	11.0457	11.4309	26.5898	16.3651
CATG00000009145	CATG00000009145.1	lncRNA_antisense	94.7456	62.6095	119.774	54.9954
CATG00000009906	CATG00000009906.1	lncRNA_intergenic	4.59715	1.69265	0.687221	2.0193
CATG00000010577	CATG00000010577.1	lncRNA_divergent	8.35104	12.3806	5.18989	4.96437
CATG00000010771	CATG00000010771.1	lncRNA_intergenic	9.03756	8.37034	1.0939	4.11857
CATG00000011281	CATG00000011281.1	lncRNA_intergenic	12.3378	9.90857	4.85776	27.8635
CATG00000012111	CATG00000012111.1	lncRNA_divergent	26.8485	9.18089	11.8058	52.4608
CATG00000013510	CATG00000013510.1	lncRNA_divergent	6.82493	2.63297	2.87975	0.645636
CATG00000014190	CATG00000014190.1	lncRNA_intergenic	29.0489	17.7595	11.8416	46.9975
CATG00000014192	CATG00000014192.1	lncRNA_intergenic	5.86208	12.5609	1.78012	9.4064
CATG00000014752	CATG00000014752.1	lncRNA_intergenic	0.861703	2.70588	6.29957	4.28534
CATG00000014808	CATG00000014808.1	lncRNA_sense_intronic	3.63254	2.80595	2.46027	11.9548
CATG00000015433	CATG00000015433.1	lncRNA_intergenic	6.62259	11.0888	8.37968	35.0771
CATG00000016283	CATG00000016283.1	lncRNA_divergent	89.9864	54.0644	40.0922	57.9309
CATG00000017193	CATG00000017193.1	lncRNA_divergent	3.75458	8.39642	4.33449	3.83442
CATG00000018302	CATG00000018302.1	lncRNA_divergent	105.176	54.3212	10.4021	256.029
CATG00000018924	CATG00000018924.1	lncRNA_intergenic	65.7469	46.7904	34.3251	123.35
CATG00000019701	CATG00000019701.1	lncRNA_antisense	31.4001	8.78285	5.56271	15.8079
CATG00000019702	CATG00000019702.1	lncRNA_divergent	10.947	3.42649	2.18026	8.03384
CATG00000019714	CATG00000019714.1	lncRNA_divergent	344.991	249.552	228.165	622.633
CATG00000020199	CATG00000020199.1	lncRNA_intergenic	6.07856	10.6028	9.89091	2.12432
CATG00000021720	CATG00000021720.1	lncRNA_sense_intronic	3.94654	5.23685	6.54605	18.869
CATG00000022740	CATG00000022740.1	lncRNA_antisense	3.27347	5.75318	1.37704	2.48307
CATG00000022996	CATG00000022996.1	lncRNA_intergenic	6.14636	3.62342	2.91415	1.73701
CATG00000023005	CATG00000023005.1	lncRNA_divergent	14.0871	9.30461	13.5726	36.3593
CATG00000023649	CATG00000023649.1	lncRNA_sense_intronic	5.24971	4.94234	7.66807	0.842678
CATG00000025462	CATG00000025462.1	lncRNA_divergent	35.0119	14.9025	24.5892	13.637
CATG00000027143	CATG00000027143.1	lncRNA_intergenic	39.808	23.0234	6.42607	18.0889
CATG00000029769	CATG00000029769.1	lncRNA_intergenic	2.74686	6.08284	1.84923	3.40215
CATG00000030447	CATG00000030447.1	lncRNA_divergent	11.67	22.0027	26.4007	4.86424
CATG00000031334	CATG00000031334.1	lncRNA_divergent	27.0905	29.3622	12.4806	22.0986
CATG00000031961	CATG00000031961.1	lncRNA_sense_intronic	16.77	29.2181	8.93519	22.1912
CATG00000032347	CATG00000032347.1	lncRNA_antisense	30.5759	8.12741	4.01024	22.102
CATG00000033094	CATG00000033094.1	lncRNA_intergenic	10.4804	7.96839	3.22003	24.2972
CATG00000033631	CATG00000033631.1	lncRNA_divergent	2.43749	7.73241	5.79905	0
CATG00000033928	CATG00000033928.1	lncRNA_divergent	4.39202	1.83154	1.05848	9.5913
CATG00000036971	CATG00000036971.1	lncRNA_antisense	2.86795	0.811498	0.660901	10.0924
CATG00000037326	CATG00000037326.1	lncRNA_sense_intronic	4.4333	8.77135	1.00926	1.18302
CATG00000037523	CATG00000037523.1	lncRNA_divergent	2.13745	1.77376	3.78361	24.7941
CATG00000038107	CATG00000038107.1	lncRNA_divergent	2.55511	8.36616	1.83288	2.21453
CATG00000038330	CATG00000038330.1	lncRNA_divergent	71.5765	32.9558	19.3019	36.8204
CATG00000038549	CATG00000038549.1	lncRNA_divergent	1.40895	24.7336	1.4811	8.14174
CATG00000038679	CATG00000038679.1	lncRNA_divergent	9.64321	10.2859	4.44963	44.8517
CATG00000039106	CATG00000039106.1	lncRNA_intergenic	36.5881	39.121	73.5367	28.0836
CATG00000040984	CATG00000040984.1	lncRNA_divergent	2.53329	2.36067	4.88765	25.4006
CATG00000041025	CATG00000041025.1	lncRNA_divergent	7.66774	4.61536	5.07902	15.1671
CATG00000041026	CATG00000041026.1	lncRNA_sense_intronic	10.3809	3.03587	0.571591	0.723094
CATG00000042147	CATG00000042147.1	lncRNA_antisense	5.82289	2.89938	1.82062	4.98869
CATG00000043591	CATG00000043591.1	lncRNA_intergenic	9.52451	2.92755	1.52222	40.2547
CATG00000043976	CATG00000043976.1	lncRNA_intergenic	10.0319	2.4923	0.30297	19.3695
CATG00000045543	CATG00000045543.1	lncRNA_intergenic	14.7169	8.54096	6.8281	13.1437
CATG00000048580	CATG00000048580.1	lncRNA_antisense	0.489757	3.41819	8.39284	10.4293
CATG00000049110	CATG00000049110.1	lncRNA_intergenic	35.2708	11.671	12.1883	224.151
CATG00000051768	CATG00000051768.1	lncRNA_divergent	28.5467	13.9569	18.1483	13.7309
CATG00000052325	CATG00000052325.1	lncRNA_intergenic	1.64581	5.25337	2.28879	12.8605
CATG00000052355	CATG00000052355.1	lncRNA_divergent	9.37247	10.3386	15.7765	3.98792
CATG00000052897	CATG00000052897.1	lncRNA_intergenic	4.32308	15.6621	12.4917	0.239167
CATG00000053427	CATG00000053427.1	lncRNA_intergenic	9.1386	16.4275	28.2763	26.9617
CATG00000056464	CATG00000056464.1	lncRNA_divergent	24.746	10.0474	17.2782	10.4106
CATG00000057808	CATG00000057808.1	lncRNA_divergent	1.6052	8.83778	1.68833	1.31461
CATG00000058225	CATG00000058225.1	lncRNA_divergent	12.1623	9.04673	9.9295	21.4895
CATG00000059223	CATG00000059223.1	lncRNA_antisense	5.11841	2.24238	0.78389	10.2167
CATG00000059322	CATG00000059322.1	lncRNA_antisense	4.56356	3.11588	4.62156	30.5509
CATG00000061441	CATG00000061441.1	lncRNA_intergenic	2.90598	2.05628	1.16963	13.2204
CATG00000061516	CATG00000061516.1	lncRNA_antisense	7.70475	11.4676	3.34755	31.7131
CATG00000062838	CATG00000062838.1	lncRNA_sense_intronic	12.2647	6.95844	6.70538	14.3114
CATG00000064303	CATG00000064303.1	lncRNA_intergenic	2.61735	3.46446	1.6347	17.3258
CATG00000065037	CATG00000065037.1	lncRNA_sense_intronic	11.2327	4.94645	3.46438	7.52733
CATG00000065468	CATG00000065468.1	lncRNA_sense_intronic	12.1488	5.18233	3.41608	13.9607
CATG00000066837	CATG00000066837.1	lncRNA_sense_intronic	4.22053	3.92682	11.1189	1.17169
CATG00000066840	CATG00000066840.1	lncRNA_sense_intronic	3.27505	1.12681	9.39206	2.37624
CATG00000066859	CATG00000066859.1	lncRNA_antisense	35.6414	20.9265	17.7445	47.9762
CATG00000066861	CATG00000066861.1	lncRNA_antisense	6.65505	1.85593	2.29285	2.81064
CATG00000066876	CATG00000066876.1	lncRNA_sense_intronic	10.8193	4.9503	2.15291	4.06931
CATG00000067120	CATG00000067120.1	lncRNA_sense_intronic	2.75161	3.12115	3.99458	16.267
CATG00000067125	CATG00000067125.1	lncRNA_intergenic	3.60749	10.2596	12.1199	0
CATG00000067155	CATG00000067155.1	lncRNA_divergent	2.09233	6.65907	1.89214	5.08538
CATG00000067785	CATG00000067785.1	lncRNA_divergent	2.1289	3.10866	10.4586	9.3372
CATG00000070778	CATG00000070778.1	lncRNA_intergenic	59.7033	15.2658	4.50253	43.0945
CATG00000070798	CATG00000070798.1	lncRNA_sense_intronic	12.9025	2.00959	1.89192	13.7902
CATG00000070803	CATG00000070803.1	lncRNA_sense_intronic	13.0667	2.30776	2.31454	26.325
CATG00000070818	CATG00000070818.1	lncRNA_sense_intronic	5.6798	0.840752	0.992141	14.0472
CATG00000071420	CATG00000071420.1	lncRNA_divergent	3.32456	8.34301	1.91034	8.6787
CATG00000072310	CATG00000072310.1	lncRNA_divergent	2.62404	4.20053	12.1128	1.07544
CATG00000073557	CATG00000073557.1	lncRNA_intergenic	3.72943	2.72456	0.904022	7.62183
CATG00000076919	CATG00000076919.1	lncRNA_intergenic	0.940461	0.212937	0.397174	18.5141
CATG00000080010	CATG00000080010.1	lncRNA_intergenic	0.707671	2.24509	0.866347	12.2532
CATG00000080150	CATG00000080150.1	lncRNA_divergent	1.13526	8.27388	2.00253	1.06344
CATG00000081372	CATG00000081372.1	lncRNA_sense_intronic	1.03632	7.25676	0.475105	0.119584
CATG00000081585	CATG00000081585.1	lncRNA_intergenic	0.99309	0.552773	0.356741	11.5399
CATG00000083440	CATG00000083440.1	lncRNA_divergent	12.0729	2.5219	3.02282	2.98934
CATG00000083589	CATG00000083589.1	lncRNA_intergenic	28.1146	35.3807	18.9466	17.185
CATG00000086103	CATG00000086103.1	lncRNA_divergent	17.6902	22.3033	21.8823	6.52922
CATG00000086470	CATG00000086470.1	lncRNA_intergenic	2.79382	7.21224	8.04031	0.591512
CATG00000086472	CATG00000086472.1	lncRNA_intergenic	6.95368	10.5685	21.0657	2.57147
CATG00000087326	CATG00000087326.1	lncRNA_intergenic	21.6178	10.4914	10.537	8.74923
CATG00000090624	CATG00000090624.1	lncRNA_antisense	58.2375	28.0695	41.0972	25.6191
CATG00000091092	CATG00000091092.1	lncRNA_sense_intronic	2.69181	2.61116	0.445836	8.93877
CATG00000091098	CATG00000091098.1	lncRNA_sense_intronic	17.4494	13.6778	7.0505	46.2
CATG00000091123	CATG00000091123.1	lncRNA_intergenic	2.51769	6.10647	1.00125	13.5446
CATG00000093102	CATG00000093102.1	lncRNA_intergenic	42.5416	22.3035	8.7316	186.301
CATG00000093726	CATG00000093726.1	lncRNA_divergent	14.9855	5.15147	4.99314	0.830679
CATG00000093927	CATG00000093927.1	lncRNA_sense_intronic	57.8887	31.1558	25.0107	48.1394
CATG00000095711	CATG00000095711.1	lncRNA_divergent	3.7312	4.8809	2.0839	17.6189
CATG00000096128	CATG00000096128.1	lncRNA_sense_intronic	11.6785	7.14309	3.58173	11.8166
CATG00000096911	CATG00000096911.1	lncRNA_divergent	5.19988	3.6726	5.05842	10.2832
CATG00000097080	CATG00000097080.1	lncRNA_divergent	14.3523	7.1719	4.41933	9.4436
CATG00000099115	CATG00000099115.1	lncRNA_divergent	1.59779	2.64804	8.23316	4.82843
CATG00000100689	CATG00000100689.1	lncRNA_antisense	7.3358	6.11363	18.402	19.2291
CATG00000102016	CATG00000102016.1	lncRNA_divergent	16.2252	10.0245	5.53194	36.0734
CATG00000102801	CATG00000102801.1	lncRNA_sense_intronic	4.23495	3.04601	8.28575	0.239167
CATG00000103017	CATG00000103017.1	lncRNA_sense_intronic	10.7292	48.8722	112.237	8.29668
CATG00000103107	CATG00000103107.1	lncRNA_sense_intronic	2.10468	1.71586	0.7827	10.525
CATG00000103117	CATG00000103117.1	lncRNA_sense_intronic	0.355583	0.17208	0.531496	13.7462
CATG00000103397	CATG00000103397.1	lncRNA_intergenic	0	1.03771	0.586803	19.7603
CATG00000104442	CATG00000104442.1	lncRNA_divergent	8.54576	15.001	4.01583	8.34194
CATG00000106449	CATG00000106449.1	lncRNA_antisense	16.0666	8.05384	6.86584	9.25007
CATG00000108866	CATG00000108866.1	lncRNA_intergenic	3.77012	1.77405	1.55778	12.8258
CATG00000109088	CATG00000109088.1	lncRNA_intergenic	4.00986	3.33492	2.52332	18.5336
CATG00000111060	CATG00000111060.1	lncRNA_intergenic	130.621	146.378	161.724	304.084
CATG00000111084	CATG00000111084.1	lncRNA_intergenic	25.6667	8.00301	14.6837	15.5343
CATG00000111336	CATG00000111336.1	lncRNA_antisense	15.8701	5.79538	3.09892	24.0876
CATG00000113743	CATG00000113743.1	lncRNA_intergenic	11.9431	6.03149	10.3413	8.91692
CATG00000113883	CATG00000113883.1	lncRNA_intergenic	1.37362	1.17671	3.08305	32.3031
CATG00000114214	CATG00000114214.1	lncRNA_sense_intronic	13.1001	8.20245	3.09635	6.26471
CATG00000115049	CATG00000115049.1	lncRNA_intergenic	10.197	4.82322	6.36711	14.7892
CATG00000115895	CATG00000115895.1	lncRNA_intergenic	20.344	16.8722	32.1457	6.56494
CATG00000115911	CATG00000115911.1	lncRNA_sense_intronic	4.11861	2.86717	5.03798	0
CATG00000115914	CATG00000115914.1	lncRNA_sense_intronic	13.4825	5.24251	10.6577	0.526052
CATG00000116321	CATG00000116321.1	lncRNA_intergenic	5.85602	3.6321	1.49733	5.08084
CATG00000116828	CATG00000116828.1	lncRNA_intergenic	5.05919	6.19574	0.968174	7.21012
CATG00000116881	CATG00000116881.1	lncRNA_antisense	57.8111	24.1781	19.9007	5.3551
CATG00000117648	CATG00000117648.1	lncRNA_divergent	31.1468	17.1333	20.2806	5.56547
ENSG00000034063	UHRF1	lncRNA_intergenic	32.653	87.8427	13.0269	35.3779
ENSG00000088970	PLK1S1	lncRNA_sense_intronic	68.3573	55.2812	39.4538	108.931
ENSG00000104725	NEFL	lncRNA_intergenic	69.9452	186.043	27.7624	789.96
ENSG00000130600	H19	lncRNA_intergenic	4.35066	13.0547	5.60391	79.5179
ENSG00000135253	KCP	lncRNA_intergenic	6.15512	6.68511	13.6421	27.4885
ENSG00000152931	PART1	lncRNA_divergent	30.5674	20.002	29.7701	67.6469
ENSG00000163364	AC017048.3	lncRNA_intergenic	25.6197	25.4904	13.5392	71.4231
ENSG00000171889	MIR31HG	lncRNA_sense_intronic	175.352	116.837	122.704	534.015
ENSG00000172965	MIR4435-1HG	lncRNA_intergenic	11.5892	26.347	19.3803	43.0639
ENSG00000179406	LINC00174	lncRNA_antisense	15.7056	9.7596	14.5026	22.6277
ENSG00000189223	AC016683.6	lncRNA_divergent	20.4523	19.5971	23.8753	79.6775
ENSG00000189229	AC069277.2	lncRNA_intergenic	5.03837	8.52296	4.20671	40.6384
ENSG00000196668	LINC00173	lncRNA_intergenic	21.2102	9.0729	9.76333	7.07856
ENSG00000203706	SERTAD4-AS1	lncRNA_intergenic	13.1513	16.0544	5.1093	12.903
ENSG00000206846	Y_RNA	lncRNA_sense_intronic	1.73637	10.8002	1.35396	1.41086
ENSG00000215113	CXorf49B	lncRNA_intergenic	1.69898	2.45321	9.55649	21.1584
ENSG00000222041	LINC00152	lncRNA_intergenic	21.4004	54.7348	34.6806	86.9982
ENSG00000223478	RP11-545E17.3	lncRNA_divergent	23.3382	37.1429	15.5247	51.1078
ENSG00000223617	LINC00370	lncRNA_intergenic	27.6187	28.3928	23.8964	66.4206
ENSG00000223784	RP11-554I8.2	lncRNA_intergenic	5.30754	13.7993	2.8494	36.1128
ENSG00000223960	AC009948.5	lncRNA_intergenic	22.7244	19.8674	13.2835	33.7541
ENSG00000224260	RP1-272L16.1	lncRNA_intergenic	9.17622	6.15456	1.47557	3.60907
ENSG00000224738	AC099850.1	lncRNA_divergent	11.3512	19.9338	6.41526	9.56109
ENSG00000224789	AC012363.4	lncRNA_intergenic	25.4328	18.1307	15.5518	44.8716
ENSG00000224905	AP001347.6	lncRNA_intergenic	7.15601	17.6651	2.08012	8.30554
ENSG00000225377	RP5-1103G7.4	lncRNA_divergent	31.062	19.3157	9.58357	26.1854
ENSG00000225548	AC098973.2	lncRNA_intergenic	0.675102	1.84533	2.59524	11.5147
ENSG00000226237	RP11-276H19.1	lncRNA_divergent	29.2912	13.8292	3.86777	6.58916
ENSG00000227354	RBM26-AS1	lncRNA_divergent	8.14353	12.4096	7.08489	6.83791
ENSG00000227372	TP73-AS1	lncRNA_intergenic	37.113	13.6438	10.2892	8.31624
ENSG00000227540	RP11-152N13.5	lncRNA_divergent	7.30742	21.1123	6.78696	4.60786
ENSG00000227598	RP1-167A14.2	lncRNA_divergent	33.3413	60.3415	27.9448	17.3307
ENSG00000228109	MFI2-AS1	lncRNA_divergent	3.27035	5.61119	1.60418	8.4409
ENSG00000229155	RP11-528A4.2	lncRNA_intergenic	6.61711	13.2424	32.1637	2.54535
ENSG00000229656	RP11-462L8.1	lncRNA_intergenic	6.20085	4.42059	1.37765	9.15305
ENSG00000229852	RP11-398K22.12	lncRNA_divergent	98.9906	61.9669	39.9465	108.683
ENSG00000230091	TMEM254-AS1	lncRNA_divergent	7.50262	10.9372	9.67833	5.21507
ENSG00000230387	RP4-737E23.2	lncRNA_intergenic	12.9805	24.3575	51.8801	3.25066
ENSG00000230587	AC093609.1	lncRNA_intergenic	29.4586	10.1843	12.3495	6.45376
ENSG00000231064	RP11-263K19.4	lncRNA_divergent	9.65318	9.90483	5.82697	1.06344
ENSG00000231298	LINC00704	lncRNA_intergenic	15.6523	15.3394	5.07548	54.9043
ENSG00000231663	RP5-827C21.4	lncRNA_divergent	16.1123	22.9317	18.1664	14.9075
ENSG00000231971	RP11-557H15.3	lncRNA_intergenic	6.81277	13.5411	12.2053	0.358751
ENSG00000232192	RP11-62I21.1	lncRNA_antisense	6.37661	4.95033	8.48265	14.7346
ENSG00000232243	RP11-408E5.5	lncRNA_sense_intronic	8.03279	11.942	9.93949	32.1721
ENSG00000232406	RP11-234K24.3	lncRNA_divergent	38.8134	13.2709	11.8023	5.48264
ENSG00000232527	RP11-14N7.2	lncRNA_intergenic	29.7854	26.3703	23.8618	129.667
ENSG00000232533	AC093673.5	lncRNA_divergent	21.8503	14.4699	7.70695	29.2534
ENSG00000233006	AC034220.3	lncRNA_divergent	3.75528	5.71999	3.9658	8.10128
ENSG00000233429	HOTAIRM1	lncRNA_divergent	66.3522	37.2437	51.6262	72.2883
ENSG00000234129	RP11-120D5.1	lncRNA_divergent	6.89132	23.6288	6.83858	6.3118
ENSG00000234456	MAGI2-AS3	lncRNA_divergent	2.28701	2.34018	0.319498	8.47925
ENSG00000234650	PCCA-AS1	lncRNA_antisense	5.81241	4.25717	6.45172	2.96781
ENSG00000235070	AC068138.1	lncRNA_intergenic	0.301308	3.75411	1.29132	12.1378
ENSG00000235106	LINC00094	lncRNA_intergenic	9.84733	7.86255	7.91555	17.6107
ENSG00000235522	AC009505.2	lncRNA_antisense	10.9405	5.82015	4.63622	7.70528
ENSG00000235834	RP1-60N8.1	lncRNA_sense_intronic	6.15204	4.00853	2.34147	9.56303
ENSG00000235884	LINC00941	lncRNA_intergenic	1.72189	4.63893	1.9793	25.3887
ENSG00000236066	RP11-389O22.1	lncRNA_intergenic	60.2773	31.825	26.3075	52.671
ENSG00000236120	RP11-733O18.1	lncRNA_intergenic	8.16414	3.55243	0.770857	35.111
ENSG00000236242	MYO16-AS1	lncRNA_antisense	11.1241	16.9153	9.90935	97.7113
ENSG00000236449	AC018890.6	lncRNA_divergent	5.43312	4.11575	3.48901	9.95031
ENSG00000236526	RP4-742J24.2	lncRNA_divergent	23.8233	6.45221	11.8458	11.1021
ENSG00000236740	RP11-411K7.1	lncRNA_sense_intronic	11.4733	14.0255	42.1606	14.4992
ENSG00000237152	DLEU7-AS1	lncRNA_divergent	3.96179	1.93227	3.50982	13.5153
ENSG00000237807	RP11-400K9.4	lncRNA_intergenic	9.09012	7.17062	1.50824	2.85619
ENSG00000237975	FLG-AS1	lncRNA_intergenic	2.79667	4.25693	13.0649	3.76651
ENSG00000237978	RP11-385J1.2	lncRNA_antisense	10.2273	3.79928	2.71677	21.0055
ENSG00000238198	RP11-31F15.2	lncRNA_divergent	14.2394	7.53125	8.32935	7.8726
ENSG00000238266	LINC00707	lncRNA_intergenic	1.6803	2.88635	0.577883	30.183
ENSG00000241472	PTPRG-AS1	lncRNA_divergent	5.52942	5.03887	2.20241	2.75576
ENSG00000242147	RP13-463N16.6	lncRNA_intergenic	2.76177	3.94703	3.83201	17.3539
ENSG00000244128	RP11-85M11.2	lncRNA_intergenic	1.89524	3.13852	2.68344	42.8613
ENSG00000244247	RP11-139K4.2	lncRNA_intergenic	0.337579	1.72174	0.588385	9.21464
ENSG00000245067	IGFBP7-AS1	lncRNA_divergent	6.85639	1.0604	1.61878	5.15725
ENSG00000245571	AP001258.4	lncRNA_divergent	11.6429	9.39185	5.09903	9.08521
ENSG00000245694	CRNDE	lncRNA_divergent	177.991	360.278	227.32	142.977
ENSG00000246695	RASSF8-AS1	lncRNA_divergent	5.64802	5.59592	1.10963	9.52727
ENSG00000246859	STARD4-AS1	lncRNA_divergent	12.1685	7.38677	2.97537	9.32943
ENSG00000247240	UBL7-AS1	lncRNA_divergent	11.7239	27.1414	8.66734	12.3588
ENSG00000248359	CTC-537E7.2	lncRNA_intergenic	5.19828	2.53946	0.904693	0.471928
ENSG00000248508	SRP14-AS1	lncRNA_divergent	5.53336	4.1825	5.95729	9.53722
ENSG00000248571	RP11-768B22.2	lncRNA_antisense	54.0023	56.2802	128.499	59.7194
ENSG00000249673	NOP14-AS1	lncRNA_divergent	11.4752	13.0348	16.6089	30.5036
ENSG00000250155	CTD-2353F22.1	lncRNA_intergenic	20.6235	7.71824	5.04673	2.43036
ENSG00000250682	LINC00491	lncRNA_intergenic	7.16861	2.87545	1.37699	28.6469
ENSG00000250903	GMDS-AS1	lncRNA_divergent	25.688	12.1057	13.5334	21.2164
ENSG00000251003	RP11-152P17.2	lncRNA_intergenic	9.01266	5.46972	5.07585	56.9916
ENSG00000251191	LINC00589	lncRNA_intergenic	0.863537	3.75999	4.25182	15.8732
ENSG00000251230	RP11-701P16.5	lncRNA_sense_intronic	1.18266	4.16824	13.294	6.99908
ENSG00000253154	CTA-392E5.1	lncRNA_intergenic	22.0113	72.5476	124.324	15.6682
ENSG00000253161	RP11-150O12.1	lncRNA_intergenic	21.9325	23.4903	31.9029	55.5519
ENSG00000253187	HOXA-AS4	lncRNA_divergent	7.56138	9.59323	3.89839	16.1588
ENSG00000253552	HOXA-AS2	lncRNA_divergent	9.90212	10.1477	9.32689	3.23405
ENSG00000253720	RP11-473O4.3	lncRNA_divergent	18.3377	12.1868	15.314	26.2181
ENSG00000253852	CTB-140J7.2	lncRNA_divergent	1.59216	2.54237	0.722307	4.62566
ENSG00000253948	RP11-410L14.2	lncRNA_divergent	15.778	11.024	12.5596	28.0269
ENSG00000254560	RP11-1L12.3	lncRNA_intergenic	2.18091	2.17144	1.10682	11.398
ENSG00000254602	AP000662.4	lncRNA_divergent	5.07679	5.1628	2.14771	1.64362
ENSG00000255121	RP11-110I1.12	lncRNA_divergent	9.54085	14.1479	8.30521	3.57051
ENSG00000255136	CTD-2562J17.4	lncRNA_divergent	7.90961	3.17947	10.7355	0
ENSG00000255308	RP11-428C19.4	lncRNA_divergent	1.68093	8.0317	1.97242	0.471928
ENSG00000256013	RP11-27M24.1	lncRNA_divergent	21.6735	23.7222	29.2138	7.0505
ENSG00000257042	RP11-993B23.3	lncRNA_divergent	0.798633	2.53298	1.29557	35.5529
ENSG00000257167	TMPO-AS1	lncRNA_divergent	2.53075	10.7073	1.06249	2.2559
ENSG00000257433	RP1-197B17.3	lncRNA_divergent	5.14092	4.92568	2.91239	11.1767
ENSG00000257698	RP11-620J15.3	lncRNA_divergent	9.03852	18.6922	6.09188	13.7453
ENSG00000257839	RP11-290L1.2	lncRNA_divergent	19.1202	8.96748	6.01748	12.9409
ENSG00000258498	DIO3OS	lncRNA_intergenic	5.39198	0.673583	0.444036	7.83819
ENSG00000258711	RP11-218E20.3	lncRNA_intergenic	2.56195	1.47929	6.45106	26.4423
ENSG00000258738	RP11-73E17.2	lncRNA_divergent	8.80866	7.85066	4.88524	7.9078
ENSG00000258754	CTD-3049M7.1	lncRNA_intergenic	0.535238	1.32807	0.374142	17.9999
ENSG00000258757	RP11-841O20.2	lncRNA_divergent	13.7534	10.6808	11.791	22.8941
ENSG00000258793	RP11-404P21.3	lncRNA_divergent	3.79021	2.51964	1.22062	5.54341
ENSG00000259230	CTD-2555C10.3	lncRNA_intergenic	11.389	6.62663	11.7158	18.4362
ENSG00000259240	RP11-108K3.1	lncRNA_intergenic	38.513	21.9683	32.8785	95.0232
ENSG00000259687	RP11-293M10.5	lncRNA_divergent	14.0709	7.12043	4.0205	1.52403
ENSG00000259692	RP11-499F3.2	lncRNA_intergenic	4.98164	1.64551	3.88002	16.5682
ENSG00000259717	LINC00677	lncRNA_divergent	2.90598	3.62524	0.703293	1.07544
ENSG00000259768	RP5-991G20.1	lncRNA_intergenic	6.75139	4.29594	3.21376	3.60166
ENSG00000259933	RP11-304L19.1	lncRNA_divergent	1.69306	2.01268	2.79525	12.8537
ENSG00000260025	RP11-490M8.1	lncRNA_divergent	13.4216	7.96765	6.27953	10.505
ENSG00000260136	CTD-2270L9.4	lncRNA_divergent	3.25385	5.38896	3.12148	10.2104
ENSG00000260589	RP11-390B4.5	lncRNA_divergent	2.7795	12.0647	2.44311	3.23405
ENSG00000260664	AC004158.3	lncRNA_intergenic	4.51736	6.46322	3.77989	3.65009
ENSG00000260833	AC124789.1	lncRNA_antisense	16.0414	25.3897	37.5371	10.9213
ENSG00000261008	AC004158.2	lncRNA_sense_intronic	5.61525	10.8365	4.54757	6.19051
ENSG00000261092	RP11-21B23.2	lncRNA_intergenic	3.09593	5.79644	9.73924	32.7108
ENSG00000261775	RP11-10O17.3	lncRNA_intergenic	12.3799	12.4764	3.48976	4.716
ENSG00000262061	RP11-1260E13.4	lncRNA_divergent	10.0482	3.23257	2.85239	1.3128
ENSG00000262454	RP11-65J21.3	lncRNA_intergenic	28.4154	28.1147	37.0978	68.6832
ENSG00000262877	RP11-1055B8.4	lncRNA_divergent	2.45057	5.77292	2.15448	6.59982
ENSG00000264443	RP4-594I10.3	lncRNA_divergent	15.4949	13.4361	13.6168	22.5273
ENSG00000264920	RP11-6N17.4	lncRNA_divergent	32.676	41.6984	66.9075	33.5546
ENSG00000265943	RP11-739L10.1	lncRNA_divergent	3.01704	7.87839	1.60644	0.645636
ENSG00000267107	AC011526.1	lncRNA_intergenic	11.925	3.28971	1.4714	4.57945
ENSG00000267327	CTD-2008L17.1	lncRNA_intergenic	7.17073	5.15157	8.03037	23.326
ENSG00000267374	LINC00669	lncRNA_intergenic	7.46939	33.1549	3.39447	6.2076
ENSG00000267577	CTD-2587H24.5	lncRNA_divergent	8.46981	2.89845	1.45415	27.3194
ENSG00000267607	CTD-2369P2.8	lncRNA_antisense	8.27123	1.04591	3.00906	3.46827
ENSG00000267743	RP11-718I15.1	lncRNA_divergent	14.3222	3.2459	6.02704	12.3878
ENSG00000272143	FGF14-AS2	lncRNA_antisense	6.42592	4.5551	2.47844	1.58949
ENSG00000272148	RP11-195B17.1	lncRNA_antisense	13.6905	4.73417	8.7532	17.6778
ENSG00000272157	CTD-2168K21.2	lncRNA_intergenic	2.14158	1.77696	1.27424	12.9729
ENSG00000272168	CASC15	lncRNA_intergenic	3.97681	2.94411	1.77494	21.0265
ENSG00000272243	RP11-554D15.3	lncRNA_intergenic	8.79567	9.05461	5.17382	13.7667
ENSG00000272269	RP11-500C11.3	lncRNA_divergent	5.49695	8.75293	3.34845	9.73773
ENSG00000272501	XXbac-BPG299F13.17	lncRNA_divergent	14.7282	17.9563	6.597	9.21507
ENSG00000272666	CTA-384D8.35	lncRNA_divergent	10.6635	16.6356	18.5267	2.51982
ENSG00000272695	GAS6-AS2	lncRNA_divergent	4.64768	4.12586	1.60604	8.00062
ENSG00000272755	RP11-326G21.1	lncRNA_antisense	50.9161	36.2053	29.2354	62.0043
ENSG00000272986	RP11-46J23.1	lncRNA_divergent	8.72442	3.83354	6.42953	5.70434
ENSG00000272991	AF129408.17	lncRNA_divergent	15.2406	17.2263	7.34116	9.79445
ENSG00000272994	RP11-332H14.2	lncRNA_divergent	11.8657	25.3048	17.0251	21.3893
ENSG00000273162	RP11-108L7.15	lncRNA_intergenic	1.32924	8.53289	4.43977	2.67446
