## Supplementary Table 2 for "In vivo CRISPRi screen identified lncRNA portfolio crucial for cutaneous squamous cell carcinoma tumor growth"

### Sheet: Sheet1
Supplementary Table 2: lncRNA functional features from FANTOM CAT
Gene ID	Gene Name	Gene Class	Subpopulation	Conservation	Ontologies	eQTL	Traits
CATG00000000425	CATG00000000425.1	lncRNA_intergenic	Diff	1	1	1	0
CATG00000001273	CATG00000001273.1	lncRNA_divergent	Diff	0	1	1	1
CATG00000002121	CATG00000002121.1	lncRNA_antisense	TSK	1	1	0	0
CATG00000004813	CATG00000004813.1	lncRNA_intergenic	Basal	1	1	0	0
CATG00000008692	CATG00000008692.1	lncRNA_sense_intronic	Diff	1	1	1	0
CATG00000008694	CATG00000008694.1	lncRNA_sense_intronic	Diff	1	1	0	0
CATG00000013510	CATG00000013510.1	lncRNA_divergent	Basal	1	1	0	1
CATG00000014192	CATG00000014192.1	lncRNA_intergenic	Cyc	1	1	0	0
CATG00000014752	CATG00000014752.1	lncRNA_intergenic	Diff	1	1	1	0
CATG00000014808	CATG00000014808.1	lncRNA_sense_intronic	TSK	1	0	1	1
CATG00000016283	CATG00000016283.1	lncRNA_divergent	Basal	1	1	1	0
CATG00000017193	CATG00000017193.1	lncRNA_divergent	Cyc	0	1	1	0
CATG00000019701	CATG00000019701.1	lncRNA_antisense	Basal	1	1	1	1
CATG00000020199	CATG00000020199.1	lncRNA_intergenic	Cyc	0	1	1	0
CATG00000021720	CATG00000021720.1	lncRNA_sense_intronic	TSK	1	1	0	0
CATG00000023005	CATG00000023005.1	lncRNA_divergent	TSK	1	1	1	1
CATG00000023649	CATG00000023649.1	lncRNA_sense_intronic	Diff	1	1	0	0
CATG00000025462	CATG00000025462.1	lncRNA_divergent	Basal	1	1	0	0
CATG00000037523	CATG00000037523.1	lncRNA_divergent	TSK	1	1	1	1
CATG00000038107	CATG00000038107.1	lncRNA_divergent	Cyc	1	1	0	0
CATG00000039106	CATG00000039106.1	lncRNA_intergenic	Diff	1	1	1	0
CATG00000040984	CATG00000040984.1	lncRNA_divergent	TSK	1	1	1	0
CATG00000041025	CATG00000041025.1	lncRNA_divergent	TSK	1	1	1	0
CATG00000043591	CATG00000043591.1	lncRNA_intergenic	TSK	1	1	0	1
CATG00000045543	CATG00000045543.1	lncRNA_intergenic	TSK	1	1	0	1
CATG00000048580	CATG00000048580.1	lncRNA_antisense	TSK	1	1	1	1
CATG00000049110	CATG00000049110.1	lncRNA_intergenic	TSK	1	1	0	1
CATG00000052325	CATG00000052325.1	lncRNA_intergenic	TSK	1	0	1	1
CATG00000057808	CATG00000057808.1	lncRNA_divergent	Cyc	1	1	1	0
CATG00000059322	CATG00000059322.1	lncRNA_antisense	TSK	1	1	0	1
CATG00000061441	CATG00000061441.1	lncRNA_intergenic	TSK	1	1	1	0
CATG00000061516	CATG00000061516.1	lncRNA_antisense	TSK	1	1	1	0
CATG00000064303	CATG00000064303.1	lncRNA_intergenic	TSK	1	1	0	1
CATG00000065037	CATG00000065037.1	lncRNA_sense_intronic	Basal	1	1	0	1
CATG00000066837	CATG00000066837.1	lncRNA_sense_intronic	Diff	0	1	1	0
CATG00000066861	CATG00000066861.1	lncRNA_antisense	Basal	1	1	0	0
CATG00000067155	CATG00000067155.1	lncRNA_divergent	Cyc	1	1	1	1
CATG00000067785	CATG00000067785.1	lncRNA_divergent	Diff	1	1	0	0
CATG00000071420	CATG00000071420.1	lncRNA_divergent	Cyc	1	1	0	0
CATG00000072310	CATG00000072310.1	lncRNA_divergent	Diff	1	1	0	0
CATG00000073557	CATG00000073557.1	lncRNA_intergenic	TSK	1	0	1	0
CATG00000080010	CATG00000080010.1	lncRNA_intergenic	TSK	1	1	0	0
CATG00000083440	CATG00000083440.1	lncRNA_divergent	Basal	1	1	1	0
CATG00000083589	CATG00000083589.1	lncRNA_intergenic	Cyc	1	1	1	1
CATG00000087326	CATG00000087326.1	lncRNA_intergenic	Basal	1	1	0	0
CATG00000095711	CATG00000095711.1	lncRNA_divergent	TSK	1	1	1	0
CATG00000097080	CATG00000097080.1	lncRNA_divergent	Basal	1	1	1	1
CATG00000099115	CATG00000099115.1	lncRNA_divergent	Diff	0	1	1	0
CATG00000103117	CATG00000103117.1	lncRNA_sense_intronic	TSK	1	1	0	1
CATG00000103397	CATG00000103397.1	lncRNA_intergenic	TSK	1	1	0	1
CATG00000108866	CATG00000108866.1	lncRNA_intergenic	TSK	1	1	0	0
CATG00000109088	CATG00000109088.1	lncRNA_intergenic	TSK	0	1	1	1
CATG00000111084	CATG00000111084.1	lncRNA_intergenic	Basal	1	1	0	0
CATG00000116321	CATG00000116321.1	lncRNA_intergenic	Basal	1	1	0	0
CATG00000116828	CATG00000116828.1	lncRNA_intergenic	Basal	1	1	1	1
ENSG00000088970	PLK1S1	lncRNA_sense_intronic	TSK	1	1	0	1
ENSG00000130600	H19	lncRNA_intergenic	TSK	1	1	0	1
ENSG00000135253	KCP	lncRNA_intergenic	TSK	1	1	1	1
ENSG00000152931	PART1	lncRNA_divergent	TSK	1	1	1	1
ENSG00000163364	AC017048.3	lncRNA_intergenic	TSK	1	1	0	1
ENSG00000171889	MIR31HG	lncRNA_sense_intronic	TSK	1	1	1	1
ENSG00000172965	MIR4435-1HG	lncRNA_intergenic	TSK	0	1	0	1
ENSG00000179406	LINC00174	lncRNA_antisense	TSK	1	1	1	1
ENSG00000189223	AC016683.6	lncRNA_divergent	TSK	1	0	1	1
ENSG00000189229	AC069277.2	lncRNA_intergenic	TSK	1	1	0	1
ENSG00000196668	LINC00173	lncRNA_intergenic	Basal	1	1	0	1
ENSG00000206846	Y_RNA	lncRNA_sense_intronic	Cyc	0	1	1	0
ENSG00000222041	LINC00152	lncRNA_intergenic	TSK	1	1	0	0
ENSG00000223617	LINC00370	lncRNA_intergenic	TSK	1	1	0	0
ENSG00000224260	RP1-272L16.1	lncRNA_intergenic	Basal	1	1	0	1
ENSG00000224738	AC099850.1	lncRNA_divergent	Cyc	1	1	1	1
ENSG00000224789	AC012363.4	lncRNA_intergenic	TSK	1	1	1	0
ENSG00000225377	RP5-1103G7.4	lncRNA_divergent	Basal	1	0	1	0
ENSG00000225548	AC098973.2	lncRNA_intergenic	TSK	1	1	0	0
ENSG00000226237	RP11-276H19.1	lncRNA_divergent	Basal	1	1	0	1
ENSG00000227354	RBM26-AS1	lncRNA_divergent	Cyc	1	0	0	1
ENSG00000227372	TP73-AS1	lncRNA_intergenic	Basal	1	0	0	1
ENSG00000227540	RP11-152N13.5	lncRNA_divergent	Cyc	1	1	1	0
ENSG00000227598	RP1-167A14.2	lncRNA_divergent	Cyc	1	1	1	1
ENSG00000228109	MFI2-AS1	lncRNA_divergent	Cyc	1	1	1	0
ENSG00000229155	RP11-528A4.2	lncRNA_intergenic	Diff	1	1	0	1
ENSG00000230091	TMEM254-AS1	lncRNA_divergent	Cyc	1	1	1	1
ENSG00000230387	RP4-737E23.2	lncRNA_intergenic	Diff	0	1	1	1
ENSG00000230587	AC093609.1	lncRNA_intergenic	Basal	1	1	0	1
ENSG00000231298	LINC00704	lncRNA_intergenic	TSK	1	1	0	1
ENSG00000231663	RP5-827C21.4	lncRNA_divergent	Cyc	1	1	0	0
ENSG00000232192	RP11-62I21.1	lncRNA_antisense	TSK	1	1	0	0
ENSG00000232406	RP11-234K24.3	lncRNA_divergent	Basal	1	1	1	1
ENSG00000233006	AC034220.3	lncRNA_divergent	TSK	1	1	1	1
ENSG00000233429	HOTAIRM1	lncRNA_divergent	TSK	1	1	1	0
ENSG00000234129	RP11-120D5.1	lncRNA_divergent	Cyc	1	1	0	1
ENSG00000234456	MAGI2-AS3	lncRNA_divergent	TSK	1	1	0	0
ENSG00000234650	PCCA-AS1	lncRNA_antisense	Diff	1	1	1	0
ENSG00000235070	AC068138.1	lncRNA_intergenic	TSK	1	1	1	1
ENSG00000235106	LINC00094	lncRNA_intergenic	TSK	1	0	1	0
ENSG00000235522	AC009505.2	lncRNA_antisense	Basal	1	1	1	1
ENSG00000235834	RP1-60N8.1	lncRNA_sense_intronic	TSK	1	1	1	0
ENSG00000235884	LINC00941	lncRNA_intergenic	TSK	0	1	1	0
ENSG00000236066	RP11-389O22.1	lncRNA_intergenic	Basal	1	1	1	0
ENSG00000236120	RP11-733O18.1	lncRNA_intergenic	TSK	0	1	1	0
ENSG00000236242	MYO16-AS1	lncRNA_antisense	TSK	0	1	1	1
ENSG00000236449	AC018890.6	lncRNA_divergent	TSK	1	1	1	0
ENSG00000236526	RP4-742J24.2	lncRNA_divergent	Basal	1	1	1	0
ENSG00000236740	RP11-411K7.1	lncRNA_sense_intronic	Diff	1	1	1	0
ENSG00000237152	DLEU7-AS1	lncRNA_divergent	TSK	1	1	1	1
ENSG00000237975	FLG-AS1	lncRNA_intergenic	Diff	0	1	1	1
ENSG00000237978	RP11-385J1.2	lncRNA_antisense	TSK	1	1	0	0
ENSG00000238198	RP11-31F15.2	lncRNA_divergent	Basal	1	1	1	0
ENSG00000238266	LINC00707	lncRNA_intergenic	TSK	1	1	0	0
ENSG00000241472	PTPRG-AS1	lncRNA_divergent	Basal	1	1	0	1
ENSG00000242147	RP13-463N16.6	lncRNA_intergenic	TSK	1	1	1	0
ENSG00000244128	RP11-85M11.2	lncRNA_intergenic	TSK	1	1	0	1
ENSG00000244247	RP11-139K4.2	lncRNA_intergenic	TSK	1	1	0	1
ENSG00000245694	CRNDE	lncRNA_divergent	Cyc	1	1	0	0
ENSG00000247240	UBL7-AS1	lncRNA_divergent	Cyc	1	1	1	1
ENSG00000248359	CTC-537E7.2	lncRNA_intergenic	Basal	1	1	0	1
ENSG00000248508	SRP14-AS1	lncRNA_divergent	TSK	1	1	1	1
ENSG00000248571	RP11-768B22.2	lncRNA_antisense	Diff	1	1	0	1
ENSG00000249673	NOP14-AS1	lncRNA_divergent	TSK	1	0	1	1
ENSG00000250155	CTD-2353F22.1	lncRNA_intergenic	Basal	1	1	1	1
ENSG00000250903	GMDS-AS1	lncRNA_divergent	Basal	1	1	1	1
ENSG00000251003	RP11-152P17.2	lncRNA_intergenic	TSK	1	1	0	1
ENSG00000251191	LINC00589	lncRNA_intergenic	TSK	1	1	1	1
ENSG00000251230	RP11-701P16.5	lncRNA_sense_intronic	Diff	0	1	1	0
ENSG00000253161	RP11-150O12.1	lncRNA_intergenic	TSK	1	1	1	1
ENSG00000253187	HOXA-AS4	lncRNA_divergent	TSK	1	1	1	0
ENSG00000253552	HOXA-AS2	lncRNA_divergent	Basal	1	1	1	0
ENSG00000253852	CTB-140J7.2	lncRNA_divergent	TSK	1	1	1	1
ENSG00000253948	RP11-410L14.2	lncRNA_divergent	TSK	1	1	0	1
ENSG00000254560	RP11-1L12.3	lncRNA_intergenic	TSK	1	1	1	0
ENSG00000255121	RP11-110I1.12	lncRNA_divergent	Cyc	1	1	1	1
ENSG00000255308	RP11-428C19.4	lncRNA_divergent	Cyc	1	1	0	0
ENSG00000256013	RP11-27M24.1	lncRNA_divergent	Diff	1	0	1	1
ENSG00000257042	RP11-993B23.3	lncRNA_divergent	TSK	1	1	1	1
ENSG00000257167	TMPO-AS1	lncRNA_divergent	Cyc	1	1	1	0
ENSG00000257433	RP1-197B17.3	lncRNA_divergent	TSK	1	1	1	0
ENSG00000257698	RP11-620J15.3	lncRNA_divergent	Cyc	1	1	1	0
ENSG00000257839	RP11-290L1.2	lncRNA_divergent	Basal	1	1	0	1
ENSG00000258711	RP11-218E20.3	lncRNA_intergenic	TSK	0	1	1	0
ENSG00000258738	RP11-73E17.2	lncRNA_divergent	TSK	1	1	1	0
ENSG00000258754	CTD-3049M7.1	lncRNA_intergenic	TSK	1	1	0	0
ENSG00000258793	RP11-404P21.3	lncRNA_divergent	Basal	1	1	1	1
ENSG00000259230	CTD-2555C10.3	lncRNA_intergenic	TSK	1	1	1	1
ENSG00000259240	RP11-108K3.1	lncRNA_intergenic	TSK	1	0	1	1
ENSG00000259687	RP11-293M10.5	lncRNA_divergent	Basal	1	1	1	0
ENSG00000259717	LINC00677	lncRNA_divergent	Cyc	1	1	0	0
ENSG00000259768	RP5-991G20.1	lncRNA_intergenic	Basal	1	1	1	0
ENSG00000259933	RP11-304L19.1	lncRNA_divergent	TSK	1	1	1	0
ENSG00000260136	CTD-2270L9.4	lncRNA_divergent	TSK	1	1	1	1
ENSG00000260589	RP11-390B4.5	lncRNA_divergent	Cyc	1	1	1	0
ENSG00000260664	AC004158.3	lncRNA_intergenic	Cyc	1	1	1	0
ENSG00000261008	AC004158.2	lncRNA_sense_intronic	Cyc	1	1	1	0
ENSG00000261092	RP11-21B23.2	lncRNA_intergenic	TSK	1	1	1	0
ENSG00000262454	RP11-65J21.3	lncRNA_intergenic	TSK	1	1	0	1
ENSG00000262877	RP11-1055B8.4	lncRNA_divergent	TSK	1	1	1	0
ENSG00000264443	RP4-594I10.3	lncRNA_divergent	TSK	1	1	1	0
ENSG00000264920	RP11-6N17.4	lncRNA_divergent	Diff	1	1	1	0
ENSG00000265943	RP11-739L10.1	lncRNA_divergent	Cyc	1	1	0	1
ENSG00000267107	AC011526.1	lncRNA_intergenic	Basal	0	1	1	1
ENSG00000267327	CTD-2008L17.1	lncRNA_intergenic	TSK	1	1	0	1
ENSG00000267374	LINC00669	lncRNA_intergenic	Cyc	1	1	0	1
ENSG00000267577	CTD-2587H24.5	lncRNA_divergent	TSK	1	1	1	1
ENSG00000267607	CTD-2369P2.8	lncRNA_antisense	Basal	1	1	1	1
ENSG00000267743	RP11-718I15.1	lncRNA_divergent	TSK	1	1	1	0
ENSG00000272143	FGF14-AS2	lncRNA_antisense	Basal	1	1	0	0
ENSG00000272148	RP11-195B17.1	lncRNA_antisense	TSK	1	1	1	1
ENSG00000272157	CTD-2168K21.2	lncRNA_intergenic	TSK	1	1	1	1
ENSG00000272168	CASC15	lncRNA_intergenic	TSK	1	1	0	1
ENSG00000272243	RP11-554D15.3	lncRNA_intergenic	TSK	1	1	0	1
ENSG00000272269	RP11-500C11.3	lncRNA_divergent	TSK	1	1	1	1
ENSG00000272695	GAS6-AS2	lncRNA_divergent	TSK	1	1	0	1
ENSG00000272755	RP11-326G21.1	lncRNA_antisense	TSK	1	1	0	0
ENSG00000272986	RP11-46J23.1	lncRNA_divergent	Diff	1	1	0	0
ENSG00000272991	AF129408.17	lncRNA_divergent	Basal	1	1	1	1
ENSG00000272994	RP11-332H14.2	lncRNA_divergent	Cyc	1	1	0	1
ENSG00000273162	RP11-108L7.15	lncRNA_intergenic	Cyc	1	1	1	0
