## Supplementary Table 4 for "In vivo CRISPRi screen identified lncRNA portfolio crucial for cutaneous squamous cell carcinoma tumor growth"

### Sheet: Sheet1
Supplementary Table 4: Selected promoter for in vivo CRISPR screen
			A431		Cal27		Keratinocyte
Gene ID	Gene Name	Target Gene Name	Beta score	P-value	Beta score	P-value	Beta score	P-value	Hit	TPM sum value	Subpop. Library
ENSG00000235522	AC009505.2	p002@AC009505.2::chr2:105880946-105881596	-0.0026167	0.89541	-0.10397	0	-0.002572	0.53589	TRUE	90.5049	KC
ENSG00000224789	AC012363.4	p007@AC012363.4::chr2:120165515-120166165	0.049775	0.27053	-0.085132	0.0037201	0.084116	0.34641	TRUE	31.5384	TSK
ENSG00000224789	AC012363.4	p004@AC012363.4::chr2:120175469-120176119	0.033548	0.4954	-0.0014169	0.071823	-0.046257	0.81363	FALSE	76.161	TSK
ENSG00000224789	AC012363.4	p003@AC012363.4::chr2:120215986-120216636	-0.027142	0.38637	-0.077023	0.005046	0.20946	0.036722	TRUE	470.497	TSK
ENSG00000163364	AC017048.3	p005@AC017048.3::chr2:176628993-176629643	0.035859	0.45746	-0.029953	0.027993	0.060413	0.46766	FALSE	5.84277	TSK
ENSG00000163364	AC017048.3	p003@AC017048.3::chr2:176637249-176637899	-0.090056	0.021878	0.01398	0.10958	0.19052	0.054807	TRUE	553.998	TSK
ENSG00000163364	AC017048.3	p006@AC017048.3::chr2:176626220-176626870	0.043407	0.35013	0.0024417	0.080147	0.13142	0.16928	FALSE	62.7912	TSK
ENSG00000236449	AC018890.6	p010@AC018890.6::chr2:174729495-174730145	0.022936	0.68387	-0.14232	0.0001105	0.076326	0.38309	TRUE	2.88134	TSK
ENSG00000233006	AC034220.3	p003@AC034220.3::chr5:132369146-132369796	-0.015469	0.5691	-0.073096	0.0056722	0.15727	0.10685	TRUE	17.6206	TSK
ENSG00000189229	AC069277.2	p007@AC069277.2::chr3:6579969-6580619	-0.007983	0.70457	-0.076716	0.0051565	-0.047722	0.80449	TRUE	8.46145	TSK
ENSG00000230587	AC093609.1	p008@AC093609.1::chr2:43142663-43143313	0.011131	0.77827	-0.034679	0.14454	0.01546	0.43357	FALSE	165.79	KC
ENSG00000230587	AC093609.1	p017@AC093609.1::chr2:43102254-43102904	-0.060423	0.075297	-0.051757	0.022216	0.12201	0.07373	TRUE	145.009	KC
ENSG00000230587	AC093609.1	p025@AC093609.1::chr2:43067759-43068409	0.0042893	0.94335	0.005821	0.55627	-0.047034	0.82784	FALSE	22.7324	KC
ENSG00000230587	AC093609.1	p021@AC093609.1::chr2:43095452-43096102	0.045632	0.18411	0.037105	0.026378	0.095281	0.12681	FALSE	106.348	KC
ENSG00000230587	AC093609.1	p018@AC093609.1::chr2:43102082-43102732	-0.0074843	0.78054	-0.033399	0.16184	-0.0052457	0.55232	FALSE	121.821	KC
ENSG00000224738	AC099850.1	p003@AC099850.1::chr17:59107016-59107666	-0.010886	0.70746	-0.06307	0.0052432	-0.034777	0.74211	TRUE	166.998	KC
ENSG00000224738	AC099850.1	p002@AC099850.1::chr17:59106752-59107402	-0.062549	0.065351	-0.10718	0	0.078703	0.17276	TRUE	165.977	KC
ENSG00000272168	CASC15	p029@CASC15::chr6:21885907-21886557	0.016379	0.80884	-0.1398	0.00014733	0.025836	0.6842	TRUE	3.37203	TSK
ENSG00000272168	CASC15	p008@CASC15::chr6:21666243-21666893	0.062488	0.15153	0.086878	0.53878	0.096309	0.29179	FALSE	7.63567	TSK
ENSG00000272168	CASC15	p057@CASC15::chr6:22146120-22146770	-0.076961	0.044494	0.10768	0.74269	0.044221	0.56431	FALSE	8.198	TSK
ENSG00000272168	CASC15	p061@CASC15::chr6:22147002-22147652	-0.087697	0.025046	-0.062439	0.0083978	0.032603	0.63705	TRUE	0.141886	TSK
ENSG00000272168	CASC15	p059@CASC15::chr6:22146450-22147100	-0.021299	0.47466	-0.080306	0.0043094	-0.048824	0.79694	TRUE	1.51292	TSK
ENSG00000272168	CASC15	p002@CASC15::chr6:21664111-21664761	-0.15526	0.00058932	-0.26081	0	0.10148	0.2716	TRUE	1.6232	TSK
ENSG00000272168	CASC15	p031@CASC15::chr6:21898493-21899143	0.025205	0.64151	-0.055741	0.011308	0.045093	0.55864	TRUE	2.45027	TSK
CATG00000000425	CATG00000000425.1	p003@CATG00000000425.1::chr10:91612949-91613599	-0.079395	0.022324	0.02065	0.17562	-0.028373	0.69935	TRUE	0.760839	KC
CATG00000000425	CATG00000000425.1	p004@CATG00000000425.1::chr10:91574955-91575605	0.012636	0.74443	0.039612	0.018919	0.044001	0.29535	FALSE	31.5775	KC
CATG00000017193	CATG00000017193.1	p001@CATG00000017193.1::chr13:52651856-52652506	-0.091055	0.010703	-0.025341	0.30973	0.19021	0.015243	TRUE	1561.06	KC
CATG00000023005	CATG00000023005.1	p004@CATG00000023005.1::chr15:51103443-51104093	0.0015731	0.89031	-0.077881	0.0047882	0.11572	0.21768	TRUE	40.7417	TSK
CATG00000041025	CATG00000041025.1	p001@CATG00000041025.1::chr19:41261934-41262584	-0.017893	0.52939	0.04735	0.25039	-0.000299	0.85878	FALSE	1800.26	TSK
CATG00000041025	CATG00000041025.1	p002@CATG00000041025.1::chr19:41260385-41261035	-0.036389	0.27278	-0.058477	0.0099448	0.072639	0.4018	TRUE	381.155	TSK
CATG00000048580	CATG00000048580.1	p001@CATG00000048580.1::chr2:58118352-58119002	0.00098042	0.87698	-0.10538	0.001547	-0.031339	0.91794	TRUE	24.1815	TSK
CATG00000048580	CATG00000048580.1	p002@CATG00000048580.1::chr2:58112191-58112841	0.029854	0.55768	0.019404	0.12674	-0.017266	0.97985	FALSE	292.933	TSK
CATG00000049110	CATG00000049110.1	p009@CATG00000049110.1::chr2:78422875-78423525	0.0012138	0.88269	-0.04524	0.016943	0.074566	0.39197	FALSE	29.486	TSK
CATG00000049110	CATG00000049110.1	p002@CATG00000049110.1::chr2:78541624-78542274	-0.045545	0.18718	-0.10666	0.0014365	0.03576	0.61665	TRUE	5.37516	TSK
CATG00000049110	CATG00000049110.1	p011@CATG00000049110.1::chr2:78379006-78379656	0.043025	0.35521	0.00027668	0.075138	0.00031776	0.85433	FALSE	27.7975	TSK
CATG00000049110	CATG00000049110.1	p013@CATG00000049110.1::chr2:78323328-78323978	-0.0068156	0.72538	-0.088089	0.0032781	-0.021387	0.99083	TRUE	22.5348	TSK
CATG00000052325	CATG00000052325.1	p002@CATG00000052325.1::chr20:4119662-4120312	-0.084208	0.031013	-0.11026	0.0010681	0.16744	0.088324	TRUE	60.1889	TSK
CATG00000052325	CATG00000052325.1	p001@CATG00000052325.1::chr20:4119574-4120224	-0.05071	0.15087	-0.074858	0.0053775	0.13723	0.15149	TRUE	223.342	TSK
CATG00000057808	CATG00000057808.1	p001@CATG00000057808.1::chr22:41922649-41923299	-0.070993	0.038595	-0.032998	0.16805	0.029107	0.36141	TRUE	1207.21	KC
CATG00000061441	CATG00000061441.1	p008@CATG00000061441.1::chr1:66372206-66372856	-0.080925	0.036427	0.026935	0.15425	-0.017142	0.9789	TRUE	1.01479	TSK
CATG00000061441	CATG00000061441.1	p003@CATG00000061441.1::chr1:66479880-66480530	-0.062749	0.088877	0.019976	0.12858	0.055131	0.49805	TRUE	22.0214	TSK
CATG00000061441	CATG00000061441.1	p002@CATG00000061441.1::chr1:66493349-66493999	-0.007745	0.70906	-0.1276	0.00036832	0.082401	0.35418	TRUE	4.72474	TSK
CATG00000061441	CATG00000061441.1	p004@CATG00000061441.1::chr1:66477765-66478415	0.037624	0.43116	-0.063218	0.0081031	-0.0034819	0.88103	TRUE	10.7445	TSK
CATG00000061516	CATG00000061516.1	p001@CATG00000061516.1::chr3:120145606-120146256	-0.032114	0.32177	-0.074896	0.0053407	0.14395	0.13543	TRUE	377.707	TSK
CATG00000067155	CATG00000067155.1	p002@CATG00000067155.1::chr3:187100993-187101643	-0.034168	0.29027	-0.01007	0.8167	0.087928	0.14708	FALSE	14.8704	KC
CATG00000067155	CATG00000067155.1	p001@CATG00000067155.1::chr3:187101475-187102125	-0.034478	0.28724	-0.05699	0.012432	0.098423	0.11914	TRUE	74.7392	KC
CATG00000067785	CATG00000067785.1	p001@CATG00000067785.1::chr4:11428474-11429124	-0.0073328	0.78449	-0.11931	0	0.1105	0.092432	TRUE	445.904	KC
CATG00000067785	CATG00000067785.1	p002@CATG00000067785.1::chr4:11428859-11429509	0.0256	0.47032	-0.094144	5.41e-05	0.034176	0.33805	TRUE	1307.24	KC
CATG00000067785	CATG00000067785.1	p004@CATG00000067785.1::chr4:11429474-11430124	0.030663	0.38357	0.029796	0.069081	0.010909	0.45811	FALSE	428.098	KC
CATG00000067785	CATG00000067785.1	p003@CATG00000067785.1::chr4:11429067-11429717	-0.013197	0.65546	-0.13409	0	0.095269	0.12686	TRUE	1088.59	KC
CATG00000071420	CATG00000071420.1	p002@CATG00000071420.1::chr4:186736116-186736766	-0.071215	0.03773	0.041087	0.015459	0.072574	0.19168	TRUE	46.9372	KC
CATG00000071420	CATG00000071420.1	p001@CATG00000071420.1::chr4:186726617-186727267	-0.068427	0.04573	-0.090324	5.41e-05	0.0533	0.25827	TRUE	613.159	KC
CATG00000083440	CATG00000083440.1	p001@CATG00000083440.1::chr6:29628131-29628781	-0.06714	0.049405	-0.054581	0.016324	-0.046794	0.82638	TRUE	2857.23	KC
CATG00000097080	CATG00000097080.1	p001@CATG00000097080.1::chr7:129374523-129375173	-0.19033	5.41e-05	-0.096326	5.41e-05	-0.001348	0.52822	TRUE	485.269	KC
CATG00000099115	CATG00000099115.1	p003@CATG00000099115.1::chr8:63039348-63039998	-0.01769	0.56054	0.0029192	0.66157	0.14275	0.046757	FALSE	705.976	KC
CATG00000099115	CATG00000099115.1	p002@CATG00000099115.1::chr8:63038819-63039469	-0.17852	5.41e-05	-0.26498	0	0.060105	0.23368	TRUE	1010.59	KC
CATG00000103397	CATG00000103397.1	p002@CATG00000103397.1::chr10:3945713-3946363	-0.066441	0.074586	0.0020512	0.079153	0.086243	0.3361	TRUE	214.513	TSK
CATG00000111084	CATG00000111084.1	p004@CATG00000111084.1::chrX:45745751-45746401	-0.069093	0.043784	-0.026731	0.28081	0.080769	0.16686	TRUE	222.238	KC
CATG00000116321	CATG00000116321.1	p001@CATG00000116321.1::chr10:104117740-104118390	0.015404	0.68146	0.018241	0.21886	0.24646	0.0035135	FALSE	1731	KC
CATG00000116321	CATG00000116321.1	p002@CATG00000116321.1::chr10:104117930-104118580	-0.081285	0.019297	0.012179	0.35941	0.011264	0.45611	TRUE	2431.26	KC
ENSG00000253852	CTB-140J7.2	p004@CTB-140J7.2::chr5:150624812-150625462	-0.090741	0.020994	0.015765	0.1158	0.064571	0.44549	TRUE	14.0716	TSK
ENSG00000253852	CTB-140J7.2	p002@CTB-140J7.2::chr5:150626711-150627361	-0.094414	0.016869	-0.077617	0.004825	-0.035311	0.89072	TRUE	26.6954	TSK
ENSG00000260136	CTD-2270L9.4	p002@CTD-2270L9.4::chr16:23452817-23453467	-0.18663	0.0001105	-0.29689	0	-0.019266	0.99455	TRUE	665.22	TSK
ENSG00000260136	CTD-2270L9.4	p001@CTD-2270L9.4::chr16:23452538-23453188	-0.026176	0.39974	-0.4301	0	-0.047149	0.80773	TRUE	1518.14	TSK
ENSG00000259230	CTD-2555C10.3	p005@CTD-2555C10.3::chr14:102555588-102556238	0.01881	0.76081	-0.13322	0.00022099	0.13101	0.17035	TRUE	54.2017	TSK
ENSG00000259230	CTD-2555C10.3	p007@CTD-2555C10.3::chr14:102589866-102590516	0.037468	0.4333	-0.035848	0.022689	0.076913	0.38041	FALSE	7.8014	TSK
ENSG00000267577	CTD-2587H24.5	p009@CTD-2587H24.5::chr19:55172637-55173287	-0.032664	0.31536	-0.080171	0.0043462	-0.0042783	0.88737	TRUE	357.557	TSK
ENSG00000267577	CTD-2587H24.5	p005@CTD-2587H24.5::chr19:55159145-55159795	0.010234	0.93444	-0.052316	0.012928	0.074021	0.39459	TRUE	8.43976	TSK
ENSG00000272143	FGF14-AS2	p002@FGF14-AS2::chr13:102394504-102395154	-0.015203	0.61124	-0.067743	0.0029189	-0.045679	0.81708	TRUE	3822.89	KC
ENSG00000130600	H19	p002@H19::chr11:2000815-2001465	0.048714	0.28343	0.025841	0.15028	-0.046312	0.81326	FALSE	156.234	TSK
ENSG00000130600	H19	p004@H19::chr11:1997250-1997900	0.028199	0.58737	0.045857	0.24324	0.13275	0.16486	FALSE	14062.8	TSK
ENSG00000130600	H19	p007@H19::chr11:1996202-1996852	-0.087913	0.024641	-0.061578	0.0086188	0.1728	0.078711	TRUE	302.331	TSK
ENSG00000253552	HOXA-AS2	p016@HOXA-AS2::chr7:27121769-27122419	0.0059925	0.9	-0.013686	0.67492	0.049541	0.27297	FALSE	29.1143	KC
ENSG00000253552	HOXA-AS2	p012@HOXA-AS2::chr7:27115360-27116010	-0.0457	0.16508	-0.029668	0.22389	0.06392	0.22027	FALSE	123.403	KC
ENSG00000253552	HOXA-AS2	p007@HOXA-AS2::chr7:27113313-27113963	-0.093457	0.0085946	0.0060141	0.5493	0.040599	0.30989	TRUE	93.8717	KC
ENSG00000253552	HOXA-AS2	p005@HOXA-AS2::chr7:27108984-27109634	0.0033023	0.96573	0.025543	0.10968	0.0084516	0.47168	FALSE	39.7798	KC
ENSG00000253552	HOXA-AS2	p010@HOXA-AS2::chr7:27114096-27114746	-0.026142	0.40616	-0.008315	0.88843	-0.037518	0.76108	FALSE	25.195	KC
ENSG00000253552	HOXA-AS2	p008@HOXA-AS2::chr7:27113489-27114139	-0.076833	0.026378	-0.078989	0.00054054	0.082654	0.16059	TRUE	729.914	KC
ENSG00000253552	HOXA-AS2	p002@HOXA-AS2::chr7:27106617-27107267	0.017494	0.63519	-0.018545	0.50784	0.064612	0.218	FALSE	693.244	KC
ENSG00000253187	HOXA-AS4	p009@HOXA-AS4::chr7:27171375-27172025	-0.078741	0.04081	-0.0074099	0.060368	0.097241	0.28814	TRUE	228.213	TSK
ENSG00000135253	KCP	p003@KCP::chr7:128892870-128893520	-0.037517	0.26033	0.014377	0.1112	0.05219	0.51477	FALSE	281.48	TSK
ENSG00000135253	KCP	p011@KCP::chr7:128879315-128879965	0.027653	0.59691	-0.0099831	0.05477	0.14044	0.14365	FALSE	32.279	TSK
ENSG00000135253	KCP	p005@KCP::chr7:128889914-128890564	0.023311	0.67665	0.0098752	0.097127	0.078364	0.37344	FALSE	359.788	TSK
ENSG00000135253	KCP	p014@KCP::chr7:128869888-128870538	0.046388	0.31164	0.045497	0.24096	-0.0334	0.90343	FALSE	22.5049	TSK
ENSG00000135253	KCP	p006@KCP::chr7:128888602-128889252	-0.016162	0.55753	-0.050712	0.013812	0.036094	0.61425	TRUE	87.8291	TSK
ENSG00000235106	LINC00094	p002@LINC00094::chr9:134026330-134026980	-0.040933	0.22855	-0.14805	0.0001105	0.019117	0.72711	TRUE	38.93	TSK
ENSG00000235106	LINC00094	p001@LINC00094::chr9:134025289-134025939	0.014988	0.83779	0.026692	0.15337	0.058725	0.47628	FALSE	3910.73	TSK
ENSG00000235106	LINC00094	p005@LINC00094::chr9:134027732-134028382	-0.070294	0.061952	0.014639	0.11219	-0.043656	0.8319	TRUE	365.83	TSK
ENSG00000222041	LINC00152	p002@LINC00152::chr2:87454636-87455286	-0.25598	0	0.004658	0.085893	0.061948	0.45974	TRUE	78.9009	TSK
ENSG00000222041	LINC00152	p005@LINC00152::chr2:87455401-87456051	-0.37833	0	-0.10613	0.0014733	0.083068	0.35116	TRUE	35.1535	TSK
ENSG00000222041	LINC00152	p012@LINC00152::chr2:87469749-87470399	0.0039892	0.93952	0.11707	0.84173	0.12836	0.17775	FALSE	39.1016	TSK
ENSG00000222041	LINC00152	p033@LINC00152::chr2:87725008-87725658	-0.0077178	0.70939	-0.068283	0.0067035	0.0032759	0.83381	TRUE	5.57246	TSK
ENSG00000222041	LINC00152	p004@LINC00152::chr2:87455282-87455932	-0.27657	0	0.22309	0.19764	0.011527	0.77867	FALSE	229.561	TSK
ENSG00000231298	LINC00704	p019@LINC00704::chr10:4677822-4678472	-0.046485	0.18011	0.044425	0.23459	0.013945	0.76129	FALSE	51.7879	TSK
ENSG00000231298	LINC00704	p018@LINC00704::chr10:4686227-4686877	0.045637	0.32096	0.087469	0.54416	0.048919	0.53503	FALSE	18.954	TSK
ENSG00000231298	LINC00704	p012@LINC00704::chr10:4763528-4764178	0.11991	0.0045304	0.058445	0.3182	-0.032577	0.90895	FALSE	12.2253	TSK
ENSG00000231298	LINC00704	p013@LINC00704::chr10:4759827-4760477	-0.097598	0.014438	-0.1347	0.00014733	0.037083	0.60814	TRUE	4.8654	TSK
ENSG00000231298	LINC00704	p011@LINC00704::chr10:4763699-4764349	0.014445	0.84936	-0.017443	0.042652	0.075935	0.38519	FALSE	84.5163	TSK
ENSG00000231298	LINC00704	p001@LINC00704::chr10:4780462-4781112	0.070716	0.098895	-0.02735	0.030387	-0.035429	0.88998	FALSE	75.6499	TSK
ENSG00000231298	LINC00704	p009@LINC00704::chr10:4765983-4766633	-0.015768	0.56405	-0.036054	0.022505	0.15602	0.10899	FALSE	112.836	TSK
ENSG00000231298	LINC00704	p014@LINC00704::chr10:4759040-4759690	-0.018933	0.51157	-0.14009	0.00014733	0.090017	0.31901	TRUE	20.9886	TSK
ENSG00000231298	LINC00704	p008@LINC00704::chr10:4766118-4766768	0.053596	0.22832	0.10137	0.6786	-0.038955	0.86508	FALSE	13.4396	TSK
ENSG00000231298	LINC00704	p017@LINC00704::chr10:4697875-4698525	-0.004773	0.76527	0.015565	0.11495	0.26464	0.010608	FALSE	7.13567	TSK
ENSG00000231298	LINC00704	p002@LINC00704::chr10:4772869-4773519	-0.016827	0.5467	0.0054025	0.087366	0.050451	0.52571	FALSE	7.66329	TSK
ENSG00000231298	LINC00704	p006@LINC00704::chr10:4766492-4767142	0.051795	0.2477	0.0091125	0.095617	0.067328	0.43042	FALSE	57.523	TSK
ENSG00000238266	LINC00707	p002@LINC00707::chr10:6779332-6779982	0.0053451	0.96777	0.073241	0.42394	0.02916	0.66077	FALSE	37.8073	TSK
ENSG00000238266	LINC00707	p005@LINC00707::chr10:6794520-6795170	0.035482	0.4632	0.059929	0.32681	-0.038908	0.86538	FALSE	60.2636	TSK
ENSG00000234456	MAGI2-AS3	p017@MAGI2-AS3::chr7:79469956-79470606	-0.08379	0.031492	-0.0019217	0.070645	0.086686	0.33422	TRUE	35.2113	TSK
ENSG00000234456	MAGI2-AS3	p002@MAGI2-AS3::chr7:79452239-79452889	0.012427	0.88965	-0.046203	0.016317	-0.002226	0.87227	FALSE	262.018	TSK
ENSG00000234456	MAGI2-AS3	p005@MAGI2-AS3::chr7:79452807-79453457	0.0097521	0.94361	0.0017705	0.078453	0.084628	0.34401	FALSE	38.0687	TSK
ENSG00000234456	MAGI2-AS3	p008@MAGI2-AS3::chr7:79453211-79453861	-0.052068	0.14287	0.0078453	0.092928	-0.017748	0.98339	FALSE	38.3302	TSK
ENSG00000234456	MAGI2-AS3	p013@MAGI2-AS3::chr7:79454715-79455365	0.0353	0.46593	-0.059655	0.0094659	0.12083	0.20092	TRUE	136.53	TSK
ENSG00000228109	MFI2-AS1	p008@MFI2-AS1::chr3:197003536-197004186	-0.010273	0.71957	-0.074673	0.001027	0.058353	0.24054	TRUE	254.458	KC
ENSG00000228109	MFI2-AS1	p007@MFI2-AS1::chr3:197003413-197004063	-0.022597	0.46903	-0.078199	0.00064865	0.0085547	0.47103	TRUE	144.656	KC
ENSG00000228109	MFI2-AS1	p003@MFI2-AS1::chr3:197002712-197003362	0.045086	0.18968	-0.28304	0	0.049865	0.27173	TRUE	358.859	KC
ENSG00000228109	MFI2-AS1	p006@MFI2-AS1::chr3:197003233-197003883	-0.041907	0.2013	-0.086525	0.00010811	0.064752	0.21741	TRUE	428.818	KC
ENSG00000228109	MFI2-AS1	p009@MFI2-AS1::chr3:197003658-197004308	0.024123	0.49892	0.011305	0.38324	0.032159	0.34832	FALSE	163.997	KC
ENSG00000228109	MFI2-AS1	p005@MFI2-AS1::chr3:197003063-197003713	-0.02484	0.42746	-0.037059	0.11389	0.010549	0.46016	FALSE	259.723	KC
ENSG00000171889	MIR31HG	p001@MIR31HG::chr9:21591495-21592145	-0.028852	0.36295	0.04498	0.23761	0.090954	0.31481	FALSE	892.512	TSK
ENSG00000171889	MIR31HG	p029@MIR31HG::chr9:21476914-21477564	-0.001198	0.83517	-0.053805	0.012265	0.20437	0.0414	TRUE	47.9222	TSK
ENSG00000171889	MIR31HG	p024@MIR31HG::chr9:21501268-21501918	0.02221	0.69709	0.046801	0.24777	0.055108	0.49808	FALSE	117.67	TSK
ENSG00000171889	MIR31HG	p021@MIR31HG::chr9:21553732-21554382	-0.026175	0.39974	0.008848	0.095138	-0.049598	0.79127	FALSE	367.245	TSK
ENSG00000172965	MIR4435-1HG	p008@MIR4435-1HG::chr2:111479812-111480462	-0.083957	0.031418	0.025832	0.15024	0.01083	0.7842	TRUE	35.2291	TSK
ENSG00000172965	MIR4435-1HG	p011@MIR4435-1HG::chr2:111441172-111441822	-0.020135	0.49278	-0.031674	0.026114	0.027008	0.67565	FALSE	31.1118	TSK
ENSG00000172965	MIR4435-1HG	p015@MIR4435-1HG::chr2:111214632-111215282	0.037272	0.43669	-0.069933	0.006372	0.013185	0.76656	TRUE	0.218598	TSK
ENSG00000236242	MYO16-AS1	p045@MYO16-AS1::chr13:109201039-109201689	0.011315	0.91145	-0.021899	0.036796	0.037479	0.60571	FALSE	6.88248	TSK
ENSG00000236242	MYO16-AS1	p031@MYO16-AS1::chr13:109245971-109246621	0.015031	0.83646	0.041337	0.21808	0.0098137	0.79028	FALSE	6.86799	TSK
ENSG00000236242	MYO16-AS1	p019@MYO16-AS1::chr13:109266485-109267135	-0.069652	0.063867	-0.010912	0.053297	0.049416	0.53145	TRUE	15.5651	TSK
ENSG00000236242	MYO16-AS1	p025@MYO16-AS1::chr13:109256368-109257018	-0.079826	0.03849	-0.02081	0.037974	0.078605	0.37241	TRUE	1.10342	TSK
ENSG00000152931	PART1	p002@PART1::chr5:60515421-60516071	0.015844	0.82048	-0.063093	0.0082136	-0.047028	0.80825	TRUE	23.6738	TSK
ENSG00000088970	PLK1S1	p008@PLK1S1::chr20:21161794-21162444	0.026272	0.62287	0.006629	0.08965	0.042244	0.57646	FALSE	353.202	TSK
ENSG00000088970	PLK1S1	p009@PLK1S1::chr20:21162690-21163340	-0.099618	0.012707	-0.11391	0.00095764	0.1	0.27761	TRUE	192.636	TSK
ENSG00000088970	PLK1S1	p011@PLK1S1::chr20:21214376-21215026	0.035611	0.4611	-0.047433	0.015506	0.084475	0.34501	FALSE	420.411	TSK
ENSG00000241472	PTPRG-AS1	p002@PTPRG-AS1::chr3:62325704-62326354	-0.038775	0.23562	0.0049647	0.58476	-0.03571	0.74897	FALSE	8.7655	KC
ENSG00000241472	PTPRG-AS1	p004@PTPRG-AS1::chr3:62318475-62319125	-0.073981	0.031676	0.038599	0.021622	0.11188	0.090054	TRUE	1.16151	KC
ENSG00000241472	PTPRG-AS1	p005@PTPRG-AS1::chr3:62318377-62319027	0.0037653	0.95573	0.021057	0.16973	-0.016831	0.62249	FALSE	13.535	KC
ENSG00000241472	PTPRG-AS1	p003@PTPRG-AS1::chr3:62318561-62319211	-0.068685	0.044973	0.0035498	0.63784	-0.0066516	0.56059	TRUE	28.6444	KC
ENSG00000257433	RP1-197B17.3	p001@RP1-197B17.3::chr12:47705822-47706472	0.015231	0.83271	0.027518	0.15628	0.026704	0.67831	FALSE	256.522	TSK
ENSG00000257433	RP1-197B17.3	p002@RP1-197B17.3::chr12:47705990-47706640	-0.094296	0.017017	-0.014294	0.047993	0.081844	0.35665	TRUE	17.6858	TSK
ENSG00000259240	RP11-108K3.1	p005@RP11-108K3.1::chr15:51294956-51295606	-0.0096022	0.67554	0.0082007	0.093628	0.11485	0.22015	FALSE	24.1196	TSK
ENSG00000259240	RP11-108K3.1	p001@RP11-108K3.1::chr15:51037437-51038087	0.041388	0.37768	-0.072866	0.0056722	-0.042161	0.84225	TRUE	141.861	TSK
ENSG00000273162	RP11-108L7.15	p007@RP11-108L7.15::chr10:101060263-101060913	-0.0077481	0.77438	0.012769	0.34259	-0.01192	0.59286	FALSE	15.7552	KC
ENSG00000273162	RP11-108L7.15	p005@RP11-108L7.15::chr10:101061405-101062055	-0.075607	0.028649	-0.048497	0.033892	-0.011653	0.59097	TRUE	127.032	KC
ENSG00000273162	RP11-108L7.15	p006@RP11-108L7.15::chr10:101060557-101061207	-0.042572	0.19449	-0.065601	0.0039459	-0.044585	0.80822	TRUE	315.944	KC
ENSG00000255121	RP11-110I1.12	p002@RP11-110I1.12::chr11:118997477-118998127	0.014019	0.71286	-0.13278	0	0.099891	0.11611	TRUE	2633.62	KC
ENSG00000251003	RP11-152P17.2	p001@RP11-152P17.2::chr8:106060043-106060693	0.02122	0.71414	-0.078365	0.0046777	-0.048548	0.79926	TRUE	30.759	TSK
ENSG00000251003	RP11-152P17.2	p004@RP11-152P17.2::chr8:105788321-105788971	-0.0061805	0.73731	0.04226	0.22331	0.024079	0.6951	FALSE	11.5226	TSK
ENSG00000259687	RP11-293M10.5	p001@RP11-293M10.5::chr14:75293106-75293756	0.02501	0.48086	0.013788	0.31578	0.14976	0.040865	FALSE	254.02	KC
ENSG00000259687	RP11-293M10.5	p003@RP11-293M10.5::chr14:75294306-75294956	-0.075509	0.028703	0.036435	0.029622	0.2067	0.010108	TRUE	2200.27	KC
ENSG00000259687	RP11-293M10.5	p005@RP11-293M10.5::chr14:75299032-75299682	0.029517	0.40249	0.0059795	0.55027	0.018855	0.41519	FALSE	165.09	KC
ENSG00000259687	RP11-293M10.5	p004@RP11-293M10.5::chr14:75296110-75296760	0.017023	0.64622	0.0023985	0.68049	-0.03382	0.73584	FALSE	130.836	KC
ENSG00000272755	RP11-326G21.1	p013@RP11-326G21.1::chr1:148865612-148866262	-0.072642	0.055212	0.033499	0.18158	0.017904	0.73506	TRUE	26.529	TSK
ENSG00000272755	RP11-326G21.1	p004@RP11-326G21.1::chr1:148879616-148880266	0.03093	0.53945	0.04054	0.21455	-0.011293	0.93646	FALSE	372.111	TSK
ENSG00000272986	RP11-46J23.1	p001@RP11-46J23.1::chr4:70704169-70704819	-0.0034612	0.87697	-0.098526	5.41e-05	-0.023457	0.66686	TRUE	6712.06	KC
ENSG00000257698	RP11-620J15.3	p009@RP11-620J15.3::chr12:57935546-57936196	0.029911	0.39568	0.037632	0.024649	-0.036585	0.75432	FALSE	668.11	KC
ENSG00000257698	RP11-620J15.3	p007@RP11-620J15.3::chr12:57935791-57936441	-0.046837	0.15654	-0.051427	0.023189	0.012185	0.45038	TRUE	584.626	KC
ENSG00000257698	RP11-620J15.3	p002@RP11-620J15.3::chr12:57941348-57941998	-0.11078	0.0027027	0.015578	0.27178	0.075343	0.18249	TRUE	688.544	KC
ENSG00000262454	RP11-65J21.3	p016@RP11-65J21.3::chr16:14324635-14325285	-0.025135	0.41525	-0.003862	0.066998	0.13301	0.1639	FALSE	1143.26	TSK
ENSG00000262454	RP11-65J21.3	p005@RP11-65J21.3::chr16:14305748-14306398	-0.031223	0.33271	-0.027421	0.030313	-0.03931	0.86239	FALSE	11.5706	TSK
ENSG00000262454	RP11-65J21.3	p001@RP11-65J21.3::chr16:14301183-14301833	-0.06359	0.085414	0.027011	0.15451	-0.0053556	0.89517	TRUE	929.906	TSK
ENSG00000251230	RP11-701P16.5	p002@RP11-701P16.5::chr4:184855263-184855913	0.053952	0.11405	0.053778	0.0025405	-0.0087029	0.57335	FALSE	1654.27	KC
ENSG00000251230	RP11-701P16.5	p001@RP11-701P16.5::chr4:184855861-184856511	0.092581	0.0061622	0.049816	0.0043784	0.075898	0.18108	FALSE	551.798	KC
ENSG00000251230	RP11-701P16.5	p003@RP11-701P16.5::chr4:184855085-184855735	0.027837	0.43065	0.028135	0.083243	0.084752	0.15557	FALSE	168.763	KC
ENSG00000244128	RP11-85M11.2	p003@RP11-85M11.2::chr3:165495026-165495676	0.036575	0.44696	0.061391	0.33635	0.0054847	0.81882	FALSE	12.8353	TSK
ENSG00000244128	RP11-85M11.2	p002@RP11-85M11.2::chr3:165460243-165460893	0.041896	0.37098	0.060281	0.32913	0.025785	0.68449	FALSE	31.744	TSK
ENSG00000242147	RP13-463N16.6	p005@RP13-463N16.6::chr10:5595688-5596338	-0.055297	0.12409	-0.11691	0.00084715	0.049365	0.53182	TRUE	333.503	TSK
ENSG00000225377	RP5-1103G7.4	p010@RP5-1103G7.4::chr20:324884-325534	-0.019583	0.52189	-0.070172	0.0019459	0.042005	0.30411	TRUE	812.664	KC
ENSG00000225377	RP5-1103G7.4	p013@RP5-1103G7.4::chr20:324024-324674	-0.0094636	0.73741	-0.033904	0.15459	0.084132	0.15719	FALSE	330.762	KC
ENSG00000248508	SRP14-AS1	p010@SRP14-AS1::chr15:40061559-40062209	0.012741	0.88343	0.037031	0.19705	-0.041034	0.8505	FALSE	29.8248	TSK
ENSG00000248508	SRP14-AS1	p003@SRP14-AS1::chr15:40039216-40039866	-0.084163	0.031087	-0.0055895	0.063757	-0.026505	0.95263	TRUE	67.9444	TSK
ENSG00000257167	TMPO-AS1	p001@TMPO-AS1::chr12:98516008-98516658	-0.15333	0.00010811	-0.088561	0.00010811	0.065465	0.21481	TRUE	2224.15	KC
ENSG00000257167	TMPO-AS1	p002@TMPO-AS1::chr12:98515716-98516366	-0.07322	0.033297	-0.1895	0	-0.024129	0.67151	TRUE	741.022	KC
ENSG00000227372	TP73-AS1	p005@TP73-AS1::chr1:3745547-3746197	-0.03419	0.28984	-0.071957	0.0016757	0.046498	0.2847	TRUE	387.447	KC
ENSG00000227372	TP73-AS1	p004@TP73-AS1::chr1:3745701-3746351	-0.0073614	0.78378	0.0039659	0.62216	0.085573	0.1533	FALSE	2315.18	KC
ENSG00000227372	TP73-AS1	p001@TP73-AS1::chr1:3746924-3747574	-0.077651	0.024811	-0.09985	5.41e-05	-0.001887	0.53146	TRUE	2772.91	KC
ENSG00000247240	UBL7-AS1	p001@UBL7-AS1::chr15:74460998-74461648	-0.058641	0.082432	-0.088044	0.00010811	0.035404	0.33232	TRUE	894.455	KC
