## Supplementary Table 5 for "In vivo CRISPRi screen identified lncRNA portfolio crucial for cutaneous squamous cell carcinoma tumor growth"

### Sheet: Sheet1
Supplementary Table 5: lncRNA candidates selected using MaGeCK-Flute
Bold: 11 targets in common between A431 and Cal27
	A431				Cal27
Gene Name	∆Beta score in vivo	∆Beta score in vitro		Gene Name	∆Beta score in vivo	∆Beta score in vitro
CDKN2B	-0.174543	-0.641379		DUT	-0.672151	-7.09076
DUT	-1.33338	-4.19474		EGFR	-0.060101	-1.87594
FAT1	-0.145872	-0.0946396		FOSL1	-0.976067	-4.21048
FOSL1	-0.763824	-0.869002		ITGB1	-0.50246	-5.38307
ITGB1	-0.368834	-1.32175		JUNB	-0.29925	-2.46513
MCM5	-0.494114	-3.29556		MCM5	-0.301173	-8.24561
NOTCH1	-0.0740412	-0.638388		CATG00000048580.1	-0.0556694	-0.317394
NOTCH3	-0.0566738	-1.39404		CATG00000057808.1	-0.0799034	-1.57121
CATG00000067155.1	-0.139109	-0.0899107		CATG00000052325.1	-0.102208	-0.642537
CATG00000067785.1	-0.322977	-0.448705		CATG00000061441.1	-0.178787	-0.956767
CATG00000071420.1	-0.138761	-0.725055		CATG00000103397.1	-0.318032	-0.484912
CTD-2270L9.4	-0.42741	-1.07243		CTD-2270L9.4	-0.0963045	-0.750659
RP11-108K3.1	-0.105262	-0.0953787		PART1	-0.34259	-0.787056
RP11-46J23.1	-0.0686126	-0.387156		PTPRG-AS1	-0.0742037	-2.55286
RP11-65J21.3	-0.349639	-0.119901		RP11-620J15.3	-0.060514	-4.73147
CASC15	-0.287749	-1.12198		RP11-701P16.5	-0.148384	-0.213819
CATG00000099115.1	-0.229105	-0.663243		CATG00000023005.1	-0.145617	-0.706433
HOXA-AS2	-0.109839	-0.386597		H19	-0.0901674	-0.15455
LINC00152	-0.420181	-1.48236		TP73-AS1	-0.156559	-3.05949
PTPRG-AS1	-0.143975	-0.826198		HOXA-AS2	-0.130975	-1.42987
TMPO-AS1	-0.141049	-0.660461		AC017048.3	-0.156372	-0.154364
AC017048.3	-0.097958	-1.07637		MFI2-AS1	-0.302527	-2.53892
MFI2-AS1	-0.164245	-0.478965		AC018890.6	-0.0514214	-0.985932
CTB-140J7.2	-0.55139	-0.891731		SRP14-AS1	-0.206266	-0.673527
H19	-0.14809	-0.390639		CATG00000049110.1	-0.156465	-0.190547
RP11-293M10.5	-0.346133	-0.167509		KCP	-0.15289	-0.0880785
CTD-2555C10.3	-0.0780273	-0.0938307		CATG00000049110.1	-0.0860306	-0.770539
LINC00152	-0.434582	-0.153029		LINC00704	-0.168541	-0.73917
RP11-293M10.5	-0.0791731	-0.239826
AC017048.3	-0.0940798	-0.917543
MFI2-AS1	-0.165755	-1.00717
HOXA-AS2	-0.188859	-0.2135
MFI2-AS1	-0.353612	-0.0805834
MFI2-AS1	-0.240783	-0.430241
CTD-2587H24.5	-0.488371	-0.256593
LINC00152	-0.164158	-0.421507
LINC00704	-0.156024	-0.143907
MIR4435-1HG	-0.251614	-0.0568004
AC093609.1	-0.127922	-0.851296
TP63	-0.727883	-0.959209
