## Supplementary Table 6 for "In vivo CRISPRi screen identified lncRNA portfolio crucial for cutaneous squamous cell carcinoma tumor growth"

### Sheet: Sheet1
Supplementary Table 9: List of antibodies, cell lines, ASOs, and primers used in the current study.
Antibodies
Name	Company	Cat. Nr.
anti-Actin	Sigma	A2228
anti-HA	CST	#3724
IRDye 800CW Goat anti-rabbit IgG secondary antibody	LICOR Biosciences	#926-32211
IRDye 680RD Goat anti-mouse IgG secondary antibody	LICOR Biosciences	#926-68070
Cell Lines
Name	Company		Cat. Nr.
Cal27	ATCC		CRL-2095
A431	ATCC		CRL-1555
Plasmids
Name	Company		Cat. Nr.
pLEX-CDK4(R24C)-Ras(G12V)	In this paper		N/A
ASOs
Name	Company	Cat. Nr.
LINC00704_1 Antisense LNA GapmeRs	Qiagen	LG00849564-DDA
LINC00704_2 Antisense LNA GapmeRs	Qiagen	LG00849565-DDA
LINC01116_1 Antisense LNA GapmeRs	Qiagen	LG00849575-DDA
LINC01116_2 Antisense LNA GapmeRs	Qiagen	LG00849576-DDA
Negative control A Antisense LNA GapmeR	Qiagen	LG00000002-DFA
qPCR primers
Gene	Forward Primer	Reverse Primer
LINC00704	GGGAGGCTGAGTCTAAGTG	GTGAGTGGATGTGAAAGCC
LIN01116	TAAGAATGGGTCTCACTCTGC	TGAGCTCAGGAGTTCAAGG
GAPDH	GAAATCCCATCACCATCTTCCAGG	GAGCCCCAGCCTTCTCCATG
